# Deep mutational scanning and massively parallel kinetics of plasminogen activator inhibitor-1 functional stability

**DOI:** 10.1101/2022.07.19.500671

**Authors:** Laura M. Haynes, Zachary M. Huttinger, Andrew Yee, Colin A. Kretz, David R. Siemieniak, Daniel A. Lawrence, David Ginsburg

## Abstract

Plasminogen activator inhibitor-1 (PAI-1), a member of the serine protease inhibitor (SERPIN) superfamily of proteins, is unique among SERPINs for exhibiting a spontaneous conformational change to a latent or inactive state. The functional half-life for this transition at physiologic temperature and pH is ~1-2 h. To better understand the molecular mechanisms underlying this transition, we now report on the analysis of a comprehensive PAI-1 variant library expressed on filamentous phage and selected for functional stability after 48 h at 37 °C. Of the 7,201 possible single amino acid substitutions in PAI-1, we identify 439 that increase the functional stability of PAI-1 beyond that of the wild-type protein and 1,549 that retain inhibitory activity toward PAI-1’s canonical target protease (urokinase-like plasminogen activator, uPA), while exhibiting functional stability less than or equal to that of wild-type PAI-1. Missense mutations that increase PAI-1 functional stability are concentrated in highly flexible regions within the PAI-1 structure. Finally, we developed a method for simultaneously measuring the functional half-lives of hundreds of PAI-1 variants in a multiplexed, massively parallel manner, quantifying the functional half-lives for 697 single missense variants of PAI-1 by this approach. Overall, these findings provide novel insight into the mechanisms underlying PAI-1’s latency transition and provide a database for interpreting human PAI-1 genetic variants.
