## Supplementary material for "Deep mutational scanning and massively parallel kinetics of plasminogen activator inhibitor-1 functional stability": SI Data 2

### Sheet: HL_passfilter_48h
variant	AA	Pos	Mut	type	halflife	R2	Adj_HL	value	padj
H2R	H	2	R	missense	11.7558	0.937969	2.76183	0.14739	0.000133452
H2N	H	2	N	missense	13.8312	0.937088	3.2494	0.436573	6.50453e-17
H2D	H	2	D	missense	19.3911	0.876424	4.5556	0.528903	6.43292e-15
H2Q	H	2	Q	missense	11.761	0.898774	2.76303	0.439064	7.0855e-11
H2L	H	2	L	missense	13.7362	0.934588	3.22708	0.409601	2.97627e-19
H2P	H	2	P	missense	16.1988	0.877908	3.80562	0.209914	0.0422979
H2Y	H	2	Y	missense	12.6634	0.924999	2.97505	0.288799	1.45401e-18
H3R	H	3	R	missense	13.2104	0.911433	3.10288	0.185609	0.000140243
H3N	H	3	N	missense	16.0761	0.900589	3.77599	0.400268	1.75077e-10
H3Q	H	3	Q	missense	13.8887	0.928352	3.26222	0.34672	3.13455e-20
H3L	H	3	L	missense	12.0119	0.916998	2.82138	0.361704	2.34865e-09
H3P	H	3	P	missense	11.7727	0.917465	2.7652	0.596041	1.21217e-10
H3Y	H	3	Y	missense	11.1092	0.929136	2.60936	0.215814	8.28523e-06
P4H	P	4	H	missense	13.7796	0.919116	3.23643	0.263977	2.58435e-07
P4L	P	4	L	missense	15.9405	0.893678	3.74396	0.418482	3.77686e-11
P4S	P	4	S	missense	11.9045	0.940371	2.79602	0.431338	1.40653e-24
P4T	P	4	T	missense	11.0525	0.900051	2.59591	0.498916	3.37192e-10
P5Q	P	5	Q	missense	17.7893	0.882032	4.17989	0.220418	0.00630054
P5L	P	5	L	missense	15.3236	0.859375	3.60053	0.711807	3.5309e-16
P5S	P	5	S	missense	13.1755	0.941751	3.0958	0.773428	1.42224e-98
P5T	P	5	T	missense	13.3408	0.944768	3.13464	0.47771	4.08065e-37
Y7N	Y	7	N	missense	12.6613	0.889042	2.97522	0.629552	9.47318e-28
Y7D	Y	7	D	missense	16.0193	0.856565	3.7643	0.690285	3.4262e-11
Y7C	Y	7	C	missense	13.1602	0.928209	3.09245	0.223415	1.1781e-08
Y7H	Y	7	H	missense	13.833	0.914685	3.25056	0.348199	9.92705e-28
V8L	V	8	L	missense	12.9935	0.863682	3.05144	0.307268	1.78143e-08
L11M	L	11	M	missense	14.6716	0.895016	3.44788	0.259749	2.81477e-10
A12T	A	12	T	missense	9.59477	0.935565	2.25243	-0.377834	4.40183e-23
A12V	A	12	V	missense	11.7614	0.934656	2.76106	0.566475	6.97289e-40
D14E	D	14	E	missense	11.7108	0.950891	2.75035	0.229407	0.0079091
R18K	R	18	K	missense	14.5354	0.887845	3.41457	0.156653	0.0113404
F20Y	F	20	Y	missense	15.9542	0.832902	3.74953	1.13398	1.57208e-109
Q21K	Q	21	K	missense	11.7305	0.922158	2.75548	0.677166	4.20325e-10
A24V	A	24	V	missense	12.0527	0.941264	2.82984	0.265071	2.11161e-21
Q25L	Q	25	L	missense	11.4877	0.943923	2.69743	0.327039	1.34217e-26
A26D	A	26	D	missense	14.1303	0.910397	3.31521	0.456686	1.1233e-11
A26T	A	26	T	missense	8.17821	0.931639	1.91875	-0.702718	4.70649e-45
S27Y	S	27	Y	missense	15.0022	0.86107	3.52234	0.797464	2.77703e-43
K28R	K	28	R	missense	12.1448	0.93008	2.85735	0.178058	4.97179e-05
K28N	K	28	N	missense	12.4466	0.935428	2.92837	0.299225	1.25193e-06
K28E	K	28	E	missense	17.643	0.87313	4.15094	0.775264	4.88832e-83
K28Q	K	28	Q	missense	16.0949	0.942865	3.78671	0.487267	7.70855e-12
D29N	D	29	N	missense	7.30262	0.93102	1.5969	-0.548492	2.2467e-30
D29G	D	29	G	missense	6.72846	0.905215	1.47135	-0.718888	1.61334e-60
R30C	R	30	C	missense	19.6724	0.653094	4.31528	1.15732	1.92949e-98
R30H	R	30	H	missense	12.952	0.84728	2.84112	0.790463	2.18567e-28
R30L	R	30	L	missense	15.3807	0.620557	3.37387	0.294442	0.00328675
R30S	R	30	S	missense	20.3249	0.728288	4.45842	1.50909	3.09741e-123
V32L	V	32	L	missense	9.2772	0.911016	2.03012	0.406313	7.56957e-17
V32M	V	32	M	missense	5.73245	0.922349	1.25443	-0.898996	8.48751e-46
V33A	V	33	A	missense	18.8131	0.707783	4.12608	1.62901	4.26369e-125
V33I	V	33	I	missense	15.4332	0.815092	3.38481	0.179709	0.00497787
F34I	F	34	I	missense	11.1127	0.878259	2.43436	0.170523	0.00234503
F34L	F	34	L	missense	11.9961	0.859821	2.62789	-0.195096	1.75646e-06
F34V	F	34	V	missense	12.8367	0.842306	2.81204	0.695938	5.85316e-24
P36A	P	36	A	missense	13.8814	0.117313	3.04427	2.00657	6.30357e-52
P36T	P	36	T	missense	25.7046	0.204114	5.63714	1.90065	2.29051e-66
Y37F	Y	37	F	missense	12.5445	0.8524	2.7503	1.02522	3.10985e-77
V39A	V	39	A	missense	13.3445	0.862725	2.92456	0.213827	1.8118e-09
V39L	V	39	L	missense	18.6139	0.586563	4.07941	0.542394	1.33306e-18
A40S	A	40	S	missense	15.6204	0.875025	3.42472	0.49683	5.20816e-10
A40T	A	40	T	missense	19.2478	0.790603	4.22001	0.800081	5.4608e-104
A40V	A	40	V	missense	18.9766	0.712086	4.16057	0.540287	1.94069e-06
S41L	S	41	L	missense	18.4888	0.435211	4.05399	1.07779	1.19452e-48
S41T	S	41	T	missense	13.7088	0.821827	3.00589	0.870564	5.66326e-56
V42A	V	42	A	missense	14.4981	0.78022	3.18154	1.28502	1.55297e-132
V42L	V	42	L	missense	14.7969	0.878656	3.24711	1.43682	2.24494e-105
V42M	V	42	M	missense	18.8001	0.771267	4.12559	1.23606	3.34409e-83
L43M	L	43	M	missense	12.9599	0.775567	2.84065	1.4167	1.00781e-149
A44S	A	44	S	missense	13.4131	0.866086	2.93748	0.742826	2.88874e-36
M45K	M	45	K	missense	17.7769	0.0724754	3.9028	3.75675	0
L46I	L	46	I	missense	13.1972	0.709692	2.89233	0.569214	3.95278e-14
L48M	L	48	M	missense	11.1773	0.880259	2.45041	0.854397	1.58245e-53
L48P	L	48	P	missense	14.8915	0.609155	3.26468	0.909257	3.92458e-33
L48V	L	48	V	missense	13.7905	0.803271	3.02333	1.4323	4.48554e-60
T49A	T	49	A	missense	14.4605	0.885821	3.16894	1.36377	9.12687e-72
T49I	T	49	I	missense	11.7559	0.898637	2.57623	0.478022	2.0894e-16
T49S	T	49	S	missense	13.6783	0.800703	2.99753	0.388969	6.40931e-10
T50A	T	50	A	missense	13.8798	0.804192	3.04473	1.61703	8.36492e-92
T50S	T	50	S	missense	14.8362	0.763528	3.25451	1.14309	1.94825e-68
G51R	G	51	R	missense	16.3193	0.800334	3.57724	0.87281	3.21163e-67
E53D	E	53	D	missense	14.3868	0.854917	3.15305	0.448398	2.01321e-22
E53G	E	53	G	missense	13.6716	0.869599	2.99631	0.209913	7.04679e-05
E53K	E	53	K	missense	11.7196	0.900631	2.56851	0.978667	5.81772e-49
E53V	E	53	V	missense	13.4037	0.838464	2.9376	0.579425	4.57114e-29
T54S	T	54	S	missense	13.5329	0.864042	2.96433	-0.346857	1.47368e-08
Q55R	Q	55	R	missense	12.4489	0.875601	2.72777	1.23176	3.04901e-116
Q55H	Q	55	H	missense	13.6668	0.815524	2.99463	0.142765	0.0205577
Q55L	Q	55	L	missense	13.6155	0.80925	2.98339	1.2994	6.62305e-202
Q55K	Q	55	K	missense	12.0143	0.902842	2.63254	0.751603	3.29661e-16
Q56R	Q	56	R	missense	13.6024	0.872829	2.98134	1.31497	6.44938e-217
Q56H	Q	56	H	missense	12.2047	0.892719	2.675	1.06069	1.47743e-127
Q56L	Q	56	L	missense	13.5192	0.847208	2.9631	0.26679	6.20069e-05
Q56K	Q	56	K	missense	12.7192	0.881415	2.78775	1.35219	6.75274e-132
A60E	A	60	E	missense	9.67399	0.758784	2.13117	0.91618	8.86396e-25
A60G	A	60	G	missense	11.3454	0.895086	2.49938	0.237725	0.00518432
A60S	A	60	S	missense	11.2835	0.865607	2.48575	0.744871	1.19972e-19
A60T	A	60	T	missense	10.3986	0.932472	2.29079	0.589065	6.16026e-33
K65R	K	65	R	missense	11.2444	0.9166	2.47886	0.374333	1.07311e-28
K65N	K	65	N	missense	11.3571	0.913949	2.5037	0.692679	8.36334e-37
I66V	I	66	V	missense	9.69737	0.919725	2.13686	0.335491	6.32822e-17
D67N	D	67	N	missense	10.6996	0.905331	2.35862	0.156802	0.000813966
D67E	D	67	E	missense	11.8122	0.874781	2.60387	0.95165	1.8465e-155
D67G	D	67	G	missense	10.8163	0.896031	2.38435	0.151584	7.68614e-05
D68E	D	68	E	missense	10.109	0.850629	2.22791	0.448683	1.28935e-09
K69R	K	69	R	missense	10.9754	0.912007	2.41875	0.325332	5.42013e-20
K69N	K	69	N	missense	10.6459	0.925807	2.34613	0.326237	1.16272e-06
K69E	K	69	E	missense	10.5288	0.91976	2.32034	0.914738	2.31926e-80
K69Q	K	69	Q	missense	12.3907	0.820804	2.73064	0.652268	5.31826e-18
K69M	K	69	M	missense	11.7978	0.908218	2.59999	0.22374	1.16141e-08
K69T	K	69	T	missense	13.5069	0.90281	2.97665	0.30479	0.000707472
G70A	G	70	A	missense	13.3418	0.860921	2.94055	0.297372	0.00437135
G70D	G	70	D	missense	11.637	0.919523	2.5648	0.503485	4.99663e-42
G70C	G	70	C	missense	10.0612	0.930477	2.2175	0.243973	5.02508e-05
M71I	M	71	I	missense	10.9375	0.921528	2.41672	0.783786	1.25044e-66
M71T	M	71	T	missense	13.6437	0.873059	3.01466	0.679318	5.91081e-41
M71V	M	71	V	missense	15.0665	0.818008	3.32905	1.49719	3.40098e-195
P73H	P	73	H	missense	10.1199	0.829038	2.22975	0.313466	0.000183766
P73L	P	73	L	missense	11.3064	0.884845	2.49117	0.119489	0.0419923
P73S	P	73	S	missense	9.98964	0.948747	2.20105	0.302451	8.14995e-11
L75F	L	75	F	missense	10.9151	0.945629	2.40596	0.594719	2.90371e-25
R76Q	R	76	Q	missense	10.836	0.913693	2.38848	0.541387	1.86875e-42
R76G	R	76	G	missense	10.4065	0.817403	2.29381	0.498995	1.66366e-07
R76L	R	76	L	missense	11.2661	0.934292	2.4833	0.398429	4.96719e-14
H77N	H	77	N	missense	12.2466	0.91343	2.69999	0.341545	0.000271385
H77D	H	77	D	missense	10.0181	0.828936	2.20868	0.453406	1.41503e-06
H77Q	H	77	Q	missense	10.6654	0.934136	2.3514	0.366906	1.56346e-14
H77L	H	77	L	missense	11.1374	0.918685	2.45545	0.209022	3.00878e-07
H77Y	H	77	Y	missense	16.7008	0.773829	3.682	0.988684	2.07093e-150
Y79N	Y	79	N	missense	10.1716	0.952256	2.24222	0.44941	1.60866e-10
Y79D	Y	79	D	missense	11.4335	0.943353	2.5204	0.538253	1.10562e-07
Y79H	Y	79	H	missense	10.3619	0.9419	2.28419	0.869017	3.08176e-95
Y79F	Y	79	F	missense	13.6163	0.880096	3.00159	0.487788	8.99174e-31
Y79S	Y	79	S	missense	11.9653	0.93658	2.63764	0.494606	2.00752e-07
K80R	K	80	R	missense	9.89004	0.932666	2.1791	0.115848	0.0225284
K80N	K	80	N	missense	11.2019	0.948689	2.46815	0.656668	1.28112e-24
K80E	K	80	E	missense	10.9903	0.921974	2.42152	0.877721	1.83136e-113
K80Q	K	80	Q	missense	10.8888	0.91788	2.39916	0.768763	1.96026e-22
K80M	K	80	M	missense	10.247	0.935008	2.25775	0.304605	9.98572e-15
K80T	K	80	T	missense	13.3925	0.929833	2.9508	0.444968	7.47615e-09
E81D	E	81	D	missense	12.9906	0.928169	2.86476	0.388957	4.4752e-12
L82I	L	82	I	missense	15.0953	0.40794	3.33188	2.29624	0
L82F	L	82	F	missense	22.5702	0.42576	4.98176	1.28847	1.87993e-110
M83L	M	83	L	missense	12.6446	0.866945	2.77245	0.405302	1.60652e-19
M83K	M	83	K	missense	9.27416	0.92915	2.03345	0.12759	0.00877854
M83T	M	83	T	missense	3.48174	0.965504	0.763407	-1.028	1.07693e-59
M83V	M	83	V	missense	5.98659	0.975254	1.31262	-0.614553	3.40962e-40
G84E	G	84	E	missense	34.6369	0.615462	7.04423	1.48202	1.02275e-109
P85A	P	85	A	missense	17.1987	0.846532	3.49568	1.06852	2.39553e-44
P85Q	P	85	Q	missense	26.189	0.737215	5.32299	0.648909	4.87514e-16
P85L	P	85	L	missense	42.1102	0.400886	8.55902	2.01086	6.95305e-76
P85S	P	85	S	missense	36.1139	0.721948	7.34025	1.57425	1.09153e-116
P85T	P	85	T	missense	24.6854	0.68612	5.01738	1.60462	5.66406e-108
W86C	W	86	C	missense	16.1562	0.859524	3.28015	0.670747	1.52597e-27
W86L	W	86	L	missense	64.6404	0.425312	13.1237	2.64001	9.72262e-274
N87S	N	87	S	missense	36.2611	0.578502	7.39328	1.26304	9.27589e-98
K88R	K	88	R	missense	31.5758	0.780134	6.44579	1.36273	7.19529e-255
K88N	K	88	N	missense	34.2522	0.521161	6.99213	1.95255	0
K88E	K	88	E	missense	44.9826	0.548255	9.18261	1.91348	3.74115e-172
K88Q	K	88	Q	missense	36.7081	0.738809	7.49348	1.51957	3.5267e-63
K88M	K	88	M	missense	26.5802	0.798159	5.426	0.791289	2.19614e-79
K88T	K	88	T	missense	26.0063	0.810104	5.30883	1.13818	5.68804e-43
D89N	D	89	N	missense	11.7997	0.917819	2.38408	0.638598	7.48111e-38
D89E	D	89	E	missense	24.4629	0.808435	4.94263	0.88927	6.51148e-112
D89G	D	89	G	missense	6.25562	0.949234	1.26392	-0.450185	1.8563e-24
D89Y	D	89	Y	missense	6.05675	0.925934	1.22374	-0.244568	0.017693
D89V	D	89	V	missense	2.42631	0.931154	0.490227	-0.525265	6.98484e-25
E90G	E	90	G	missense	31.4312	0.73238	6.37696	1.13812	5.42619e-89
E90V	E	90	V	missense	9.10003	0.922731	1.84627	-0.318074	3.11707e-07
I91F	I	91	F	missense	37.5945	0.257559	7.65036	3.91019	0
S92R	S	92	R	missense	11.109	0.922087	2.24918	-0.227903	5.14997e-07
S92C	S	92	C	missense	10.9734	0.939165	2.22172	0.33737	2.45768e-13
S92I	S	92	I	missense	20.3081	0.86282	4.11168	1.62194	7.85208e-135
T93A	T	93	A	missense	30.6363	0.71218	6.24123	2.04309	5.66284e-255
T93I	T	93	I	missense	21.6737	0.842813	4.41537	1.5906	1.69898e-138
T93S	T	93	S	missense	21.3355	0.837647	4.34647	1.28801	1.50521e-186
T94A	T	94	A	missense	11.4818	0.942743	2.32529	0.891814	2.92657e-76
T94I	T	94	I	missense	12.4824	0.929008	2.52792	0.8011	6.87399e-50
T94S	T	94	S	missense	15.4	0.898392	3.11878	-0.314759	1.48762e-14
D95E	D	95	E	missense	45.008	0.663198	9.15757	2.24365	0
D95G	D	95	G	missense	26.3072	0.631753	5.35259	2.08673	7.26215e-188
D95V	D	95	V	missense	50.0723	0.527977	10.188	1.30143	1.37302e-112
A96V	A	96	V	missense	14.0903	0.906945	2.85922	-0.226147	1.19199e-10
V99I	V	99	I	missense	15.4584	0.894555	3.13642	0.298503	1.43647e-09
R101Q	R	101	Q	missense	11.0441	0.932849	2.23682	-0.370211	2.06655e-12
K104R	K	104	R	missense	17.0221	0.889656	3.45447	0.25441	5.9062e-16
K104E	K	104	E	missense	15.1264	0.886187	3.06975	0.142368	0.000686124
K104Q	K	104	Q	missense	16.4722	0.878381	3.34287	0.19481	0.0328164
V106A	V	106	A	missense	16.9319	0.882472	3.43552	0.379032	2.41626e-16
V106D	V	106	D	missense	14.394	0.911439	2.92057	-0.456885	7.68243e-15
Q107R	Q	107	R	missense	16.3746	0.89281	3.32329	0.220713	1.28945e-07
Q107K	Q	107	K	missense	16.6983	0.885123	3.38898	0.465725	4.39703e-11
Q107P	Q	107	P	missense	14.2237	0.815058	2.88676	0.967256	3.81017e-15
G108D	G	108	D	missense	16.11	0.875292	3.26866	0.204239	2.55464e-06
G108S	G	108	S	missense	18.7336	0.886567	3.80098	-0.251514	1.6696e-05
M110I	M	110	I	missense	16.3213	0.901461	3.30866	-0.377819	1.54045e-27
M110L	M	110	L	missense	13.3417	0.904446	2.70463	-0.248727	0.000524834
M110T	M	110	T	missense	14.8657	0.910986	3.01357	0.183848	3.75827e-06
M110V	M	110	V	missense	14.2294	0.916365	2.88459	-0.173134	1.78514e-06
H112R	H	112	R	missense	15.5991	0.894336	3.16489	0.609284	2.16018e-34
H112N	H	112	N	missense	13.6693	0.848556	2.77337	0.259209	0.017987
H112Q	H	112	Q	missense	16.9584	0.895506	3.44068	0.542451	7.32531e-13
H112L	H	112	L	missense	19.744	0.859817	4.00586	-0.172071	0.000832151
H112Y	H	112	Y	missense	15.8448	0.910234	3.21476	0.096198	0.0254587
F114I	F	114	I	missense	11.5807	0.921375	2.34698	-0.478587	2.57403e-12
F114L	F	114	L	missense	12.0368	0.926688	2.43943	-0.586477	2.88926e-38
F114S	F	114	S	missense	13.4415	0.915497	2.7241	0.221394	2.37021e-06
F114Y	F	114	Y	missense	15.1127	0.896521	3.06279	0.780933	9.08924e-90
R115G	R	115	G	missense	8.7434	0.967337	2.41737	0.588899	1.50167e-63
R115K	R	115	K	missense	7.27816	0.96353	2.01226	0.850721	1.17855e-69
R115M	R	115	M	missense	8.7366	0.954941	2.41549	0.183504	2.7318e-07
R115S	R	115	S	missense	8.4015	0.918872	2.32284	1.1199	4.69015e-85
R115T	R	115	T	missense	7.70036	0.973122	2.12899	0.665919	1.1486e-13
R115W	R	115	W	missense	10.5224	0.939934	2.90922	1.14497	4.16892e-69
L116Q	L	116	Q	missense	7.93668	0.967094	2.18868	0.699721	4.63323e-35
L116M	L	116	M	missense	8.22171	0.970847	2.26728	1.08921	4.98375e-55
L116V	L	116	V	missense	6.55187	0.88227	1.8068	0.698766	2.01184e-05
R118Q	R	118	Q	missense	8.25167	0.966917	2.27896	1.00595	8.98575e-61
R118G	R	118	G	missense	9.14399	0.968209	2.5254	1.47117	8.16263e-53
S119R	S	119	R	missense	11.332	0.895831	3.12777	1.68263	1.38346e-140
S119N	S	119	N	missense	7.29876	0.953748	2.01455	0.422871	5.23292e-14
S119C	S	119	C	missense	6.56653	0.951249	1.81245	0.724223	9.66377e-50
S119G	S	119	G	missense	6.4888	0.951952	1.791	0.168607	0.000418361
S119I	S	119	I	missense	6.28956	0.949145	1.736	-0.329309	2.05682e-06
S119T	S	119	T	missense	8.25597	0.948175	2.27876	1.26118	1.24814e-42
T120P	T	120	P	missense	5.46938	0.932739	1.50996	-0.421545	2.98621e-05
T120S	T	120	S	missense	6.63639	0.948334	1.83214	0.498831	4.40415e-18
V121I	V	121	I	missense	7.6702	0.966304	2.11845	0.840253	4.08611e-60
V121L	V	121	L	missense	7.52674	0.896819	2.07883	0.755964	3.79751e-13
K122E	K	122	E	missense	2.11363	0.897613	0.58162	-1.08164	4.18095e-54
K122Q	K	122	Q	missense	6.31629	0.95097	1.73809	0.406202	9.50447e-07
Q123R	Q	123	R	missense	4.37694	0.93014	1.20518	-0.500908	1.64704e-27
S127L	S	127	L	missense	7.32564	0.96184	2.02371	0.682245	1.50182e-22
S127T	S	127	T	missense	8.46892	0.96134	2.33954	1.18851	5.16868e-107
E128D	E	128	D	missense	7.14574	0.958394	1.97328	1.2507	3.97118e-87
V129A	V	129	A	missense	8.00761	0.959915	2.2122	1.19183	1.63578e-89
V129E	V	129	E	missense	8.75936	0.967656	2.41988	1.14827	1.93204e-92
V129G	V	129	G	missense	8.6656	0.956994	2.39398	0.999947	8.60785e-28
V129M	V	129	M	missense	8.38387	0.954352	2.31615	0.233767	2.56027e-05
E130D	E	130	D	missense	7.83523	0.917932	2.16486	0.830311	3.71757e-30
R131G	R	131	G	missense	7.51416	0.951002	2.07447	0.431897	1.22375e-25
R131I	R	131	I	missense	7.65577	0.957354	2.11356	0.218805	0.00564962
R131K	R	131	K	missense	7.19865	0.962819	1.98736	0.920814	3.20713e-39
R131S	R	131	S	missense	7.04487	0.965283	1.94491	0.839741	2.33754e-48
A132S	A	132	S	missense	7.25899	0.961011	2.00393	0.470628	2.28974e-14
A132T	A	132	T	missense	5.87432	0.95001	1.62167	-0.378708	1.46154e-16
F134C	F	134	C	missense	6.56399	0.962019	1.81171	0.677061	5.54728e-11
F134I	F	134	I	missense	7.13756	0.927205	1.97002	0.267253	0.00164347
F134L	F	134	L	missense	7.1887	0.953673	1.98413	0.321069	4.82644e-19
F134S	F	134	S	missense	7.29661	0.960326	2.01391	0.471886	1.04453e-29
F134Y	F	134	Y	missense	7.76783	0.96288	2.14397	0.724454	2.82852e-38
I135F	I	135	F	missense	3.98297	0.911356	1.09644	-0.667352	4.72086e-30
I135T	I	135	T	missense	4.18819	0.917273	1.15293	-0.486495	1.85523e-26
I135V	I	135	V	missense	7.05127	0.957707	1.94109	0.206026	7.88481e-08
D138N	D	138	N	missense	7.23931	0.964343	1.99888	0.383729	3.27864e-10
D138E	D	138	E	missense	7.13632	0.905757	1.97044	0.700973	7.05509e-18
K141R	K	141	R	missense	7.73397	0.965646	2.13677	0.578377	3.10682e-40
K141N	K	141	N	missense	7.90663	0.972224	2.18447	0.385763	1.59723e-06
K141E	K	141	E	missense	8.25035	0.96358	2.27943	0.878975	2.21179e-48
K141Q	K	141	Q	missense	8.41323	0.951873	2.32443	1.01113	3.37771e-25
K141M	K	141	M	missense	8.42677	0.964088	2.32817	0.54207	1.40031e-43
K141T	K	141	T	missense	8.80294	0.958043	2.4321	0.676166	2.0987e-12
T142A	T	142	A	missense	6.77037	0.9596	1.86932	0.457825	2.00697e-24
T142R	T	142	R	missense	8.32725	0.920091	2.29918	0.369086	0.000115215
T142I	T	142	I	missense	9.1109	0.942512	2.51555	0.45287	1.47197e-18
T142S	T	142	S	missense	7.96308	0.952078	2.19864	0.800564	1.24507e-83
H143R	H	143	R	missense	7.05312	0.95423	1.94737	0.624099	1.07779e-22
H143N	H	143	N	missense	9.07484	0.960219	2.50557	0.925208	1.83616e-20
H143Q	H	143	Q	missense	6.9476	0.957746	1.91824	1.15738	1.59229e-56
K145R	K	145	R	missense	12.6475	0.758798	3.22343	1.18422	1.10131e-104
K145N	K	145	N	missense	13.3174	0.320261	3.39417	2.83767	0
K145E	K	145	E	missense	12.6246	0.643668	3.21762	0.898004	9.79249e-53
K145Q	K	145	Q	missense	12.869	0.577352	3.27989	1.6818	3.40572e-120
M147R	M	147	R	missense	12.3579	0.379493	3.13252	2.46131	1.30943e-240
M147K	M	147	K	missense	12.7579	0.376167	3.2339	2.73962	0
M147T	M	147	T	missense	5.69049	0.917599	1.44244	-0.407342	8.03448e-23
I148N	I	148	N	missense	11.4387	0.706434	2.90319	0.310078	2.19285e-15
I148T	I	148	T	missense	10.8358	0.728496	2.75017	0.209204	6.72796e-06
I148V	I	148	V	missense	9.30195	0.698441	2.36086	0.32896	2.34955e-13
S149R	S	149	R	missense	10.6765	0.637534	2.71235	0.599282	4.36398e-18
S149N	S	149	N	missense	10.7982	0.840577	2.74326	0.743425	6.35463e-81
S149C	S	149	C	missense	11.5309	0.812621	2.92941	0.888645	8.40373e-143
S149G	S	149	G	missense	10.0474	0.88569	2.55252	0.519935	1.26371e-29
S149I	S	149	I	missense	9.93227	0.601404	2.52327	0.55005	4.59201e-11
N150D	N	150	D	missense	9.93571	0.88541	2.52525	1.0778	5.06197e-98
N150S	N	150	S	missense	11.7141	0.725759	2.97725	0.299355	3.50053e-14
L151M	L	151	M	missense	13.3229	0.47892	3.39351	2.64017	0
L151F	L	151	F	missense	11.2592	0.844444	2.86785	1.4338	1.33538e-76
L151V	L	151	V	missense	11.3285	0.434266	2.8855	2.58052	0
L152I	L	152	I	missense	11.0871	0.845811	2.81754	0.532199	2.35264e-21
G153A	G	153	A	missense	10.5341	0.831313	2.67702	1.1054	1.24222e-27
G153R	G	153	R	missense	10.9882	0.857257	2.7924	1.1054	3.23e-83
G153E	G	153	E	missense	11.6668	0.844294	2.96485	1.45382	3.01326e-175
G153W	G	153	W	missense	13.0613	0.563156	3.31924	0.782892	6.8883e-32
G153V	G	153	V	missense	12.4947	0.695732	3.17524	0.663632	4.21726e-40
K154R	K	154	R	missense	10.4765	0.867497	2.66851	0.465002	4.72118e-26
K154N	K	154	N	missense	10.0813	0.781608	2.56785	0.390207	6.08346e-17
K154E	K	154	E	missense	10.4463	0.871393	2.6608	0.999239	1.85989e-94
K154I	K	154	I	missense	12.9278	0.0382186	3.29288	3.35539	1.30727e-266
K154T	K	154	T	missense	14.0958	0.468257	3.59039	2.05155	3.85054e-105
G155E	G	155	E	missense	11.4423	0.901516	2.9047	0.180766	0.0114328
A156D	A	156	D	missense	9.20134	0.67165	2.33721	1.01132	6.13167e-32
A156S	A	156	S	missense	9.66422	0.930008	2.45478	0.885123	5.39903e-42
A156T	A	156	T	missense	11.9038	0.85897	3.02365	0.893973	3.88876e-57
V157L	V	157	L	missense	9.42756	0.413843	2.395	0.593207	1.56773e-06
V157M	V	157	M	missense	10.6803	0.855348	2.71326	-0.314982	2.37327e-12
D158N	D	158	N	missense	11.2389	0.836741	2.85399	0.492539	7.85154e-23
Q159R	Q	159	R	missense	10.5105	0.8383	2.66991	0.367142	2.08175e-21
Q159H	Q	159	H	missense	10.5525	0.88959	2.68057	0.671399	9.6699e-32
Q159K	Q	159	K	missense	9.70744	0.921227	2.4659	0.433868	4.44166e-10
Q159P	Q	159	P	missense	10.2877	0.899657	2.6133	0.847126	4.72871e-32
L160R	L	160	R	missense	10.3488	0.894531	2.62969	1.06156	6.3839e-26
L160Q	L	160	Q	missense	10.1023	0.909851	2.56705	1.38386	7.55301e-92
L160M	L	160	M	missense	10.8527	0.896761	2.75773	1.14987	5.19292e-58
L163M	L	163	M	missense	9.49256	0.890757	2.40993	0.262049	3.27137e-07
L165M	L	165	M	missense	10.3171	0.867111	2.61935	0.191862	0.000190707
L169H	L	169	H	missense	12.5392	0.0256875	3.18655	2.88468	1.67721e-88
L169I	L	169	I	missense	5.83061	0.942938	1.48171	-0.351906	9.97594e-13
L169F	L	169	F	missense	12.0062	0.695489	3.05109	0.92289	6.18849e-70
F171Y	F	171	Y	missense	14.7505	0.529501	3.74728	0.604029	9.60898e-33
N172K	N	172	K	missense	10.6112	0.828114	2.69318	0.860775	1.87952e-24
Q174R	Q	174	R	missense	10.4398	0.813007	2.65036	0.214318	0.00103006
Q174H	Q	174	H	missense	10.5588	0.881602	2.68058	0.349897	9.13967e-09
K176R	K	176	R	missense	8.70585	0.939512	2.60734	0.271818	2.70232e-08
K176N	K	176	N	missense	14.2661	0.74344	4.27259	1.59986	2.46017e-78
K176E	K	176	E	missense	13.636	0.33631	4.0839	3.57922	1.36484e-210
T177A	T	177	A	missense	7.90228	0.956962	2.35066	0.71753	1.89721e-48
T177N	T	177	N	missense	8.14195	0.949503	2.42195	1.00617	8.4202e-19
T177I	T	177	I	missense	4.41455	0.932076	1.31318	-0.165323	0.00433288
T177S	T	177	S	missense	8.09002	0.95224	2.4065	0.820251	2.65582e-32
P178S	P	178	S	missense	12.9947	0.781304	3.8689	1.58783	9.68489e-89
P180H	P	180	H	missense	6.34137	0.941585	1.88533	0.472184	2.94885e-13
P180L	P	180	L	missense	7.36793	0.957575	2.19053	0.777782	4.07132e-36
P180S	P	180	S	missense	6.94258	0.959994	2.06407	0.665187	1.49446e-35
P180T	P	180	T	missense	3.10166	0.936589	0.922142	-0.533263	1.72087e-21
D181A	D	181	A	missense	10.3859	0.853808	3.09995	2.36174	2.05755e-84
D181N	D	181	N	missense	9.93533	0.946204	2.96546	1.46571	4.60955e-103
D181E	D	181	E	missense	11.1208	0.950565	3.31929	2.08849	3.92422e-100
D181G	D	181	G	missense	10.9175	0.901494	3.25861	1.32614	1.83542e-105
D181Y	D	181	Y	missense	12.4157	0.850604	3.70579	1.93234	2.04106e-186
D181V	D	181	V	missense	12.4291	0.704036	3.70979	2.69174	3.49895e-243
S182T	S	182	T	missense	7.85662	0.971438	2.33465	0.971707	4.30964e-80
S182Y	S	182	Y	missense	7.80704	0.959708	2.31992	0.505523	4.39525e-12
S183R	S	183	R	missense	8.53231	0.939164	2.54032	0.868219	3.19137e-39
S183N	S	183	N	missense	9.52443	0.956134	2.8357	1.63987	1.65053e-118
S183C	S	183	C	missense	9.68584	0.91319	2.88376	1.43321	1.16635e-94
S183G	S	183	G	missense	8.18609	0.967686	2.43724	1.21823	1.79305e-109
H185R	H	185	R	missense	9.23879	0.935885	2.74504	0.550911	7.22877e-22
H185Q	H	185	Q	missense	5.51823	0.95061	1.63958	0.374071	9.34592e-08
R186C	R	186	C	missense	12.415	0.455424	3.70348	2.95457	8.50781e-184
R186H	R	186	H	missense	8.69626	0.957242	2.59415	1.76772	5.67262e-92
R186L	R	186	L	missense	10.5836	0.884657	3.15715	2.3038	1.37902e-153
R186S	R	186	S	missense	6.57932	0.956271	1.96266	1.05505	3.05243e-51
L188I	L	188	I	missense	4.44548	0.931792	1.323	0.303383	1.39421e-07
L188F	L	188	F	missense	3.11641	0.919846	0.927464	-0.676865	2.8571e-35
L188P	L	188	P	missense	12.6448	0.784064	3.76318	2.2848	1.7332e-191
H190Y	H	190	Y	missense	11.561	0.902019	3.43191	2.06931	1.83709e-98
S192L	S	192	L	missense	11.5048	0.910953	3.42283	1.65298	8.83896e-87
S192P	S	192	P	missense	6.2292	0.960572	1.85326	0.552459	1.49011e-20
S192T	S	192	T	missense	9.86251	0.937729	2.93421	1.12943	9.82325e-61
D193N	D	193	N	missense	5.11905	0.901571	1.52182	-0.279026	0.00332602
S195R	S	195	R	missense	4.36623	0.943692	1.2967	-0.34061	1.66021e-07
S195N	S	195	N	missense	5.1098	0.936846	1.51753	-0.186511	0.000271371
S195G	S	195	G	missense	5.05853	0.949626	1.5023	-0.411954	1.22361e-22
S195T	S	195	T	missense	7.34203	0.96327	2.18047	1.50449	1.58652e-49
T196A	T	196	A	missense	6.21351	0.955725	1.84569	0.248133	8.68497e-05
T196I	T	196	I	missense	2.12274	0.922139	0.630549	-0.750252	2.67426e-56
T196S	T	196	S	missense	7.03467	0.958703	2.08961	0.389676	3.96718e-17
V197I	V	197	I	missense	9.63204	0.948727	2.8631	1.71724	1.61632e-95
S198F	S	198	F	missense	12.0806	0.898737	3.59951	2.01747	1.26839e-90
S198P	S	198	P	missense	9.01083	0.954769	2.68484	0.842194	5.61339e-64
S198T	S	198	T	missense	8.98785	0.964913	2.67799	1.1926	3.08828e-77
S198Y	S	198	Y	missense	12.6519	0.861637	3.7697	2.25975	1.00783e-189
P200H	P	200	H	missense	4.57457	0.910363	1.36007	-0.520739	1.115e-12
P200L	P	200	L	missense	11.0205	0.910871	3.27651	1.11904	1.25237e-55
P200S	P	200	S	missense	4.80878	0.93625	1.4297	-0.225522	0.000100668
P200T	P	200	T	missense	5.12562	0.953123	1.5239	-0.262954	0.00112846
A203S	A	203	S	missense	6.04766	0.94971	1.79588	0.292359	1.93592e-07
A203T	A	203	T	missense	4.13929	0.94585	1.22918	-0.218856	6.30322e-08
A203V	A	203	V	missense	3.69416	0.955573	1.097	-0.311512	1.16565e-12
Q204L	Q	204	L	missense	12.6077	0.819744	3.75442	2.24026	5.89151e-226
T205A	T	205	A	missense	10.8489	0.884235	3.23588	1.97421	5.28338e-137
T205N	T	205	N	missense	6.4393	0.938122	1.92063	0.60588	2.10041e-12
T205I	T	205	I	missense	12.4019	0.776823	3.69909	2.72179	4.51633e-272
T205S	T	205	S	missense	8.74888	0.936885	2.6095	1.22074	1.86779e-74
N206D	N	206	D	missense	6.79575	0.956635	2.01881	0.600856	1.93686e-19
N206S	N	206	S	missense	5.92908	0.963693	1.76135	0.460167	2.56102e-19
K207R	K	207	R	missense	9.47439	0.952239	2.82719	1.2625	1.68826e-103
K207N	K	207	N	missense	10.0985	0.889078	3.01343	2.32913	2.53895e-168
K207E	K	207	E	missense	10.9033	0.933634	3.25357	2.32634	1.19555e-151
K207Q	K	207	Q	missense	9.95506	0.958481	2.97062	1.95135	1.51547e-58
K207M	K	207	M	missense	12.6654	0.802644	3.77941	2.95141	2.45325e-239
K207T	K	207	T	missense	8.08971	0.957505	2.414	1.96876	4.46912e-89
F208I	F	208	I	missense	9.52567	0.891846	2.83394	1.09207	2.06174e-96
F208Y	F	208	Y	missense	7.92687	0.966015	2.35829	0.876243	1.31247e-42
Y210H	Y	210	H	missense	8.86421	0.526071	1.71976	-0.184047	0.000144832
Y210F	Y	210	F	missense	11.446	0.449211	2.22066	0.252693	0.00132347
T211A	T	211	A	missense	11.2269	0.0994449	2.1821	1.87183	0
T211I	T	211	I	missense	8.86744	0.387273	1.7235	-0.615098	1.66305e-17
T211S	T	211	S	missense	12.0339	0.233848	2.33894	0.710441	9.59788e-61
E212A	E	212	A	missense	11.9253	0.185745	2.31901	1.7109	4.56522e-67
E212D	E	212	D	missense	9.36714	0.655309	1.82155	-0.312716	1.09193e-05
E212G	E	212	G	missense	11.5929	0.208042	2.25438	1.50857	3.70813e-162
E212K	E	212	K	missense	10.573	0.0314741	2.05604	2.83436	1.43758e-250
E212V	E	212	V	missense	10.8751	0.478853	2.11478	0.719307	8.71908e-58
F213L	F	213	L	missense	11.4384	0.0853489	2.22602	1.35268	4.12929e-273
F213S	F	213	S	missense	11.1893	0.121457	2.17755	0.952926	1.85677e-70
T214A	T	214	A	missense	9.38379	0.369063	1.82217	0.377106	9.31633e-16
T214I	T	214	I	missense	10.1716	0.512088	1.97515	0.618908	2.00733e-34
T214S	T	214	S	missense	10.4528	0.509818	2.02976	0.420474	2.7382e-25
T215A	T	215	A	missense	12.1367	0.257794	2.36215	0.934265	4.21864e-74
T215M	T	215	M	missense	11.9253	0.173671	2.32101	0.787935	3.75201e-75
T215S	T	215	S	missense	11.7685	0.255349	2.29048	0.607502	7.20585e-39
P216S	P	216	S	missense	10.6797	0.443701	2.07445	-0.211892	1.50196e-05
P216T	P	216	T	missense	11.4417	0.446547	2.22246	-0.205767	0.04125
D217N	D	217	N	missense	9.49487	0.282731	1.84428	-0.262222	0.000170487
D217E	D	217	E	missense	10.7853	0.414334	2.09494	0.355204	2.21884e-20
D217G	D	217	G	missense	10.3274	0.445092	2.00598	-0.277511	3.19029e-08
H219R	H	219	R	missense	10.8923	0.322594	2.11457	0.177913	0.00016821
H219Q	H	219	Q	missense	10.3409	0.489926	2.00753	0.110324	0.0205314
H219L	H	219	L	missense	9.76569	0.587307	1.89586	-0.276012	1.15206e-08
H219Y	H	219	Y	missense	7.98693	0.538509	1.55054	-0.277624	2.86883e-08
Y220N	Y	220	N	missense	9.08402	0.310238	1.76183	0.947266	3.9309e-52
Y220C	Y	220	C	missense	9.20447	0.214483	1.78519	0.800975	9.16682e-31
Y220H	Y	220	H	missense	8.7074	0.497573	1.68878	0.458011	3.89076e-30
Y220F	Y	220	F	missense	10.8683	0.431359	2.10788	0.537348	1.13254e-15
Y221F	Y	221	F	missense	9.53689	0.494528	1.85212	0.835503	2.05873e-58
D222N	D	222	N	missense	10.0527	0.00706855	1.95471	3.08206	0
D222E	D	222	E	missense	10.8813	0.286857	2.11582	1.13385	1.01959e-35
D222G	D	222	G	missense	10.1148	0.00809437	1.96679	2.81198	6.08873e-240
I223V	I	223	V	missense	11.6488	0.088524	2.26573	2.2998	5.50849e-271
L224V	L	224	V	missense	9.57923	0.487781	1.85971	0.927243	8.27029e-22
H229R	H	229	R	missense	10.043	0.26765	1.94992	0.589896	1.29974e-19
H229N	H	229	N	missense	9.50168	0.581465	1.84482	-0.354406	3.24188e-06
D231N	D	231	N	missense	8.4859	0.532915	1.64618	-0.334657	2.41901e-12
D231G	D	231	G	missense	6.93669	0.549607	1.34565	-0.789995	5.34317e-62
T232A	T	232	A	missense	11.2768	0.0852242	2.19387	1.41618	1.72666e-139
T232S	T	232	S	missense	11.3193	0.294844	2.20214	0.66067	4.0807e-37
L233I	L	233	I	missense	7.29881	0.518211	1.41879	-0.304185	1.40342e-06
L233F	L	233	F	missense	10.6339	0.0630395	2.06709	2.60288	0
M235L	M	235	L	missense	11.4346	0.11661	2.223	0.506407	1.19812e-24
F236I	F	236	I	missense	11.6087	0.329663	2.25823	0.965354	3.52518e-65
F236L	F	236	L	missense	11.2273	0.333417	2.18405	0.510457	1.00611e-33
F236Y	F	236	Y	missense	9.81153	0.420924	1.90864	0.218943	2.51034e-05
I237V	I	237	V	missense	11.5147	0.315096	2.2375	0.657534	4.61305e-50
A238V	A	238	V	missense	8.11142	0.609029	1.57514	-0.741165	1.20208e-47
A239V	A	239	V	missense	9.1335	0.432588	1.77153	0.104134	0.0182952
Y241N	Y	241	N	missense	11.1835	0.140819	2.1742	2.14701	4.64507e-163
Y241C	Y	241	C	missense	10.1385	0.23084	1.97105	1.62665	8.74589e-116
Y241H	Y	241	H	missense	10.3744	0.0243197	2.01691	3.0552	0
Y241F	Y	241	F	missense	9.91896	0.329689	1.92836	1.07874	5.65584e-167
E242D	E	242	D	missense	10.1104	0.489773	1.96218	0.714098	1.27476e-33
E242G	E	242	G	missense	8.76733	0.517124	1.70152	-0.5006	3.50018e-38
E242K	E	242	K	missense	10.3878	0.350838	2.016	0.798116	5.74611e-19
E242V	E	242	V	missense	9.47467	0.447407	1.83879	-0.623295	6.07558e-21
K243R	K	243	R	missense	11.7322	0.909876	2.6048	0.577084	3.34474e-37
E244D	E	244	D	missense	9.36862	0.93921	2.07881	0.416174	6.27289e-16
E244G	E	244	G	missense	6.46041	0.964707	1.43351	-0.262557	1.3707e-14
E244K	E	244	K	missense	9.55098	0.924449	2.11928	0.384403	2.22519e-07
V245A	V	245	A	missense	6.77829	0.954295	1.50341	-0.582947	5.67178e-40
P246H	P	246	H	missense	16.8678	0.848275	3.74414	0.236881	0.00133834
S248T	S	248	T	missense	9.1509	0.944154	2.03244	0.116706	0.00886752
A249D	A	249	D	missense	14.6175	0.868857	3.25102	0.784992	4.9606e-48
A249S	A	249	S	missense	8.65086	0.946885	1.924	0.412553	3.2374e-17
A249T	A	249	T	missense	12.4459	0.887468	2.76803	1.22249	8.23117e-168
A249V	A	249	V	missense	14.9698	0.777915	3.32936	1.22223	4.72773e-184
L250I	L	250	I	missense	12.6599	0.865904	2.81406	1.25497	1.21038e-76
T251I	T	251	I	missense	10.9564	0.91165	2.43529	0.881006	9.51999e-104
N252D	N	252	D	missense	11.0998	0.928561	2.46821	0.565938	7.6371e-36
N252K	N	252	K	missense	10.3976	0.908734	2.31206	0.347855	1.09965e-05
N252S	N	252	S	missense	11.1931	0.925493	2.48895	0.492551	1.3398e-33
I253V	I	253	V	missense	8.47348	0.946856	1.88178	-0.123118	0.00387899
L254M	L	254	M	missense	10.2882	0.922269	2.28638	0.475222	1.57704e-16
S255N	S	255	N	missense	11.0883	0.917133	2.46439	0.152755	0.000616962
A256D	A	256	D	missense	10.8762	0.913837	2.42042	0.18114	0.0227681
A256S	A	256	S	missense	9.9902	0.90613	2.22324	0.410131	5.5315e-06
A256T	A	256	T	missense	14.8623	0.852602	3.3075	1.37935	4.79752e-130
A256V	A	256	V	missense	15.331	0.812883	3.4118	1.35969	1.39951e-202
Q257R	Q	257	R	missense	10.0545	0.923701	2.23361	0.33568	1.50757e-26
Q257E	Q	257	E	missense	11.0403	0.937143	2.45261	0.711132	1.23645e-18
Q257H	Q	257	H	missense	9.9935	0.922699	2.22007	-0.116287	0.0129158
I259V	I	259	V	missense	11.6153	0.910108	2.58197	0.304545	3.13802e-12
S260N	S	260	N	missense	13.187	0.869574	2.93116	1.11259	3.44725e-153
H261R	H	261	R	missense	11.2364	0.929765	2.49764	0.820092	2.57273e-87
H261N	H	261	N	missense	9.30602	0.956264	2.06856	0.702626	3.11332e-62
H261D	H	261	D	missense	10.2247	0.911922	2.27277	1.44516	6.15181e-90
H261Q	H	261	Q	missense	10.6004	0.938184	2.35628	1.08856	2.58912e-63
H261L	H	261	L	missense	11.784	0.903734	2.61937	0.561904	1.6704e-33
H261Y	H	261	Y	missense	8.95485	0.94947	1.9905	0.106457	0.0410512
K263R	K	263	R	missense	11.0501	0.916124	2.45765	0.255741	4.76687e-13
G264D	G	264	D	missense	10.0316	0.937343	2.22834	0.913154	2.69987e-121
G264C	G	264	C	missense	10.3096	0.920809	2.29011	0.320764	2.44677e-10
G264S	G	264	S	missense	10.2776	0.927314	2.283	0.812054	3.40538e-101
G264V	G	264	V	missense	9.94387	0.928042	2.20886	0.469865	5.3052e-14
N265H	N	265	H	missense	13.8016	0.863887	3.06601	0.418346	9.02931e-07
N265K	N	265	K	missense	10.652	0.935345	2.36632	0.842634	1.22884e-31
N265S	N	265	S	missense	10.0067	0.934639	2.22297	0.505463	2.99056e-33
N265T	N	265	T	missense	9.4028	0.881535	2.08882	0.209308	0.00943559
T267I	T	267	I	missense	10.2742	0.926745	2.282	0.215144	8.81105e-12
T267S	T	267	S	missense	10.834	0.926966	2.40634	0.144228	0.0011869
R268G	R	268	G	missense	12.4008	0.900605	2.75652	0.342383	9.53605e-21
R268K	R	268	K	missense	10.048	0.947853	2.23352	0.719047	9.79436e-43
R268M	R	268	M	missense	10.1815	0.943505	2.26319	0.708611	1.97464e-68
R268S	R	268	S	missense	12.1456	0.913007	2.69979	0.860568	7.55729e-50
L269Q	L	269	Q	missense	6.08825	0.959248	1.34991	0.175421	0.000115714
L269M	L	269	M	missense	4.55558	0.964101	1.01008	-0.525413	1.26888e-16
L269V	L	269	V	missense	10.3031	0.930054	2.28444	1.36779	5.73859e-93
P270H	P	270	H	missense	13.4002	0.891012	2.97735	0.774963	4.15974e-65
P270S	P	270	S	missense	6.81865	0.963261	1.51501	-0.473759	2.25404e-34
R271C	R	271	C	missense	17.3848	0.283908	3.87188	2.69899	4.59297e-277
R271L	R	271	L	missense	16.8252	0.141737	3.74724	3.20872	3.19165e-239
L272R	L	272	R	missense	15.1742	0.508637	3.37305	2.93966	1.95149e-193
L272H	L	272	H	missense	13.8668	0.853229	3.08243	1.4086	1.45412e-126
L272I	L	272	I	missense	10.7539	0.854177	2.39048	0.944501	1.28699e-39
L272F	L	272	F	missense	8.89033	0.925665	1.97622	-0.224988	2.05886e-05
V274I	V	274	I	missense	13.1512	0.896174	2.92022	1.0269	4.7282e-121
L275M	L	275	M	missense	28.9077	0.702139	5.63935	2.1043	1.243e-231
K277R	K	277	R	missense	6.67927	0.971498	1.29893	-0.387237	6.11933e-14
S279T	S	279	T	missense	20.2651	0.849535	3.9546	1.71421	6.41845e-104
L280M	L	280	M	missense	21.3365	0.774235	4.16591	1.7947	1.15435e-156
T282N	T	282	N	missense	18.426	0.87878	3.5915	0.696572	5.61371e-13
T282S	T	282	S	missense	10.2588	0.962631	1.99959	0.973224	2.08374e-62
E283A	E	283	A	missense	13.776	0.931713	2.68881	1.2503	5.93898e-25
E283G	E	283	G	missense	14.8528	0.894561	2.899	0.307514	2.32284e-08
E283K	E	283	K	missense	19.1451	0.854163	3.73677	1.13518	2.48531e-42
E283V	E	283	V	missense	15.6723	0.891898	3.05894	1.27556	2.00628e-101
V284I	V	284	I	missense	13.1809	0.922112	2.56937	1.15271	1.45462e-75
D285N	D	285	N	missense	12.9544	0.944437	2.52531	0.492132	4.75714e-21
R287K	R	287	K	missense	15.9788	0.886448	3.11489	0.642431	5.46307e-19
K288R	K	288	R	missense	12.3147	0.931023	2.40307	0.744018	2.63289e-37
K288N	K	288	N	missense	18.9229	0.90214	3.69259	0.35864	3.83275e-09
K288E	K	288	E	missense	15.318	0.90735	2.98913	0.877161	9.11657e-49
K288M	K	288	M	missense	15.2494	0.929038	2.97575	0.601337	5.81056e-23
K288T	K	288	T	missense	15.0552	0.89825	2.93784	0.76604	9.76946e-20
N292D	N	292	D	missense	15.307	0.923295	2.98649	0.592549	7.06401e-26
N292I	N	292	I	missense	15.1293	0.875903	2.95182	0.334011	1.72457e-06
N292K	N	292	K	missense	13.7633	0.94036	2.68529	0.636556	5.13398e-19
N292S	N	292	S	missense	14.6352	0.927043	2.85541	0.775787	1.46629e-48
L293M	L	293	M	missense	14.6512	0.905115	2.85663	0.772141	4.15467e-32
M295I	M	295	I	missense	14.333	0.901306	2.79516	0.880191	9.62543e-63
M295L	M	295	L	missense	12.709	0.905988	2.47845	0.445904	1.14922e-11
M295V	M	295	V	missense	14.7644	0.920217	2.87929	0.698942	2.00828e-47
T296A	T	296	A	missense	12.0068	0.924033	2.3405	0.197153	6.3082e-06
T296I	T	296	I	missense	13.8245	0.923858	2.69481	0.512506	1.24611e-24
T296S	T	296	S	missense	13.3987	0.897234	2.61182	0.281608	1.25268e-11
D297A	D	297	A	missense	16.4965	0.899762	3.21613	0.627054	1.34794e-18
D297N	D	297	N	missense	12.9076	0.941556	2.51643	1.0075	2.62964e-64
D297Y	D	297	Y	missense	12.221	0.883722	2.38258	0.743744	1.09499e-22
M298I	M	298	I	missense	15.9363	0.915225	3.10685	0.311864	2.5889e-09
M298L	M	298	L	missense	11.2887	0.932074	2.20077	0.195002	0.00914192
M298V	M	298	V	missense	12.8546	0.933471	2.50605	-0.150684	0.00278577
R300I	R	300	I	missense	12.626	0.916764	2.4619	0.690508	1.38442e-30
R300K	R	300	K	missense	14.729	0.918888	2.87197	1.14164	4.97649e-67
R300S	R	300	S	missense	12.5626	0.915611	2.44956	1.01411	5.0752e-75
Q301R	Q	301	R	missense	13.1652	0.922499	2.56694	0.911351	1.89958e-71
Q301E	Q	301	E	missense	12.1774	0.887198	2.37434	1.07892	2.64633e-28
Q301H	Q	301	H	missense	15.487	0.893478	3.01964	0.416955	3.96161e-07
Q301L	Q	301	L	missense	13.6276	0.926604	2.65709	0.299533	3.15348e-10
Q301K	Q	301	K	missense	17.7972	0.860511	3.47006	1.26893	4.27401e-52
Q301P	Q	301	P	missense	14.3266	0.908245	2.79338	1.40348	5.11592e-46
F302L	F	302	L	missense	13.3	0.929362	2.59376	0.55315	1.73747e-38
F302S	F	302	S	missense	13.4992	0.938263	2.63261	1.12184	5.18635e-84
F302Y	F	302	Y	missense	14.8703	0.921182	2.90001	1.04846	2.5402e-50
Q303R	Q	303	R	missense	13.0391	0.939839	2.54228	0.863985	2.4414e-51
Q303H	Q	303	H	missense	13.9426	0.914773	2.71843	0.755917	2.79443e-45
Q303L	Q	303	L	missense	15.161	0.928884	2.95599	0.311005	4.07097e-12
Q303K	Q	303	K	missense	11.8772	0.877017	2.31574	1.6681	6.5024e-74
D305N	D	305	N	missense	14.9581	0.933174	2.91525	0.803155	8.95665e-34
T307S	T	307	S	missense	12.7234	0.919589	2.48035	1.10097	2.44741e-130
S308R	S	308	R	missense	14.4648	0.861242	2.82078	1.45741	1.28465e-190
S308N	S	308	N	missense	14.3414	0.920007	2.79671	1.29983	1.91579e-83
S308C	S	308	C	missense	13.7315	0.914079	2.67778	0.239181	1.5236e-06
S308G	S	308	G	missense	13.3599	0.932045	2.60531	1.32715	4.09785e-71
S310T	S	310	T	missense	12.9237	0.915531	2.53813	0.325459	1.0703e-09
D311E	D	311	E	missense	13.0946	0.925998	2.57401	0.424261	3.64636e-26
D311G	D	311	G	missense	13.0735	0.915019	2.56986	-0.260021	3.46661e-15
D311Y	D	311	Y	missense	14.8343	0.946411	2.91599	-0.385705	6.3334e-15
D311V	D	311	V	missense	13.0624	0.916798	2.56768	0.557304	9.7855e-45
Q312R	Q	312	R	missense	12.735	0.942142	2.50301	-0.219475	4.27252e-05
E313D	E	313	D	missense	11.9643	0.930175	2.35135	-0.381038	8.06292e-07
E313K	E	313	K	missense	9.61977	0.9231	1.89058	0.610303	6.78401e-27
P314S	P	314	S	missense	11.6632	0.916957	2.29156	-0.184483	0.000300679
P314T	P	314	T	missense	11.5163	0.928065	2.2627	-0.429899	1.129e-05
L315I	L	315	I	missense	13.5769	0.943254	2.66613	0.594553	4.58825e-14
H316Y	H	316	Y	missense	13.2587	0.896519	2.60602	-0.17347	0.000440318
A318S	A	318	S	missense	10.3993	0.909675	2.04391	0.219109	0.00488228
A318T	A	318	T	missense	11.68	0.927464	2.29563	-0.396663	2.96771e-15
Q319R	Q	319	R	missense	10.7425	0.94886	2.11113	0.442984	7.63279e-24
Q319H	Q	319	H	missense	10.5749	0.921347	2.07819	-0.1897	0.000409359
Q319L	Q	319	L	missense	18.7876	0.764415	3.69217	1.01823	4.91227e-111
Q319K	Q	319	K	missense	9.25833	0.930457	1.81946	0.713873	1.0784e-24
I326F	I	326	F	missense	15.4008	0.823105	3.03101	0.727877	1.78271e-47
I326V	I	326	V	missense	19.6536	0.778158	3.86798	0.845816	3.5014e-94
E327D	E	327	D	missense	11.9003	0.895754	2.34127	0.227479	6.8089e-06
E327V	E	327	V	missense	27.9025	0.601126	5.48957	1.89986	3.58618e-294
N329D	N	329	D	missense	16.8856	0.853433	3.32453	0.402826	2.51371e-15
N329K	N	329	K	missense	28.0488	0.346322	5.52239	1.73955	3.92739e-210
N329S	N	329	S	missense	14.345	0.858763	2.82431	0.680814	2.81419e-82
E330D	E	330	D	missense	31.6912	0.349462	6.24219	1.92263	7.39722e-112
S331R	S	331	R	missense	6.04029	0.982577	1.18901	-0.912494	3.38501e-36
S331N	S	331	N	missense	9.95517	0.949856	1.95964	-0.217302	0.00513519
S331G	S	331	G	missense	34.5636	0.176685	6.80371	3.33713	0
G332D	G	332	D	missense	35.4553	0.0832892	6.99162	3.0509	9.24834e-225
G332S	G	332	S	missense	31.5181	0.110428	6.21522	3.16608	4.64395e-242
G332V	G	332	V	missense	38.6886	0.100271	7.62921	2.53811	1.7965e-70
T333A	T	333	A	missense	39.2007	0.144709	7.76918	3.06906	0
T333M	T	333	M	missense	53.279	0.249647	10.5594	1.97949	5.34763e-184
T333S	T	333	S	missense	42.3922	0.271631	8.40172	2.65938	8.77413e-65
V334A	V	334	A	missense	40.5194	0.403701	8.00641	2.17406	3.84896e-175
V334E	V	334	E	missense	39.2464	0.409882	7.75487	2.34302	0
V334L	V	334	L	missense	18.6503	0.769914	3.68519	0.602107	3.69111e-22
V334M	V	334	M	missense	17.7168	0.770286	3.50075	0.625083	1.3821e-51
A335G	A	335	G	missense	19.8054	0.55036	3.89644	2.08411	1.02537e-153
A335S	A	335	S	missense	16.9394	0.564714	3.33258	1.48611	3.20785e-160
A335T	A	335	T	missense	22.9384	0.292243	4.51281	1.62216	9.73583e-215
S336T	S	336	T	missense	13.1753	0.904757	2.59093	0.439133	4.66236e-29
S337T	S	337	T	missense	15.1541	0.824129	2.98161	0.740423	3.57468e-113
T339A	T	339	A	missense	51.7058	0.126048	10.1965	2.13279	1.89509e-179
T339S	T	339	S	missense	12.8653	0.727814	2.53708	0.954485	2.83119e-126
A340G	A	340	G	missense	10.8152	0.861892	2.12653	0.487799	1.2166e-06
A340S	A	340	S	missense	12.6173	0.861326	2.48086	0.743229	5.03307e-75
A340T	A	340	T	missense	10.7067	0.913864	2.10519	0.24815	1.36363e-06
V341A	V	341	A	missense	10.083	0.912911	1.98155	0.848726	5.14376e-80
I342L	I	342	L	missense	11.3448	0.939077	2.22748	0.482644	4.81391e-24
I342K	I	342	K	missense	9.89022	0.585595	1.94189	1.63741	4.19013e-100
I342M	I	342	M	missense	11.4047	0.946415	2.23925	0.381029	7.99546e-29
I342T	I	342	T	missense	10.1161	0.948783	1.98624	0.734566	1.45202e-48
I342V	I	342	V	missense	11.1906	0.937557	2.19722	0.443711	3.14695e-54
V343A	V	343	A	missense	9.18082	0.968526	1.80246	0.426398	4.29893e-27
V343I	V	343	I	missense	12.941	0.904826	2.54068	0.146406	0.00580503
V343F	V	343	F	missense	15.0821	0.814033	2.96104	0.522356	1.00145e-26
S344A	S	344	A	missense	12.2781	0.803346	3.27772	0.695415	2.98718e-10
S344P	S	344	P	missense	14.8136	0.831908	3.95457	0.740378	3.28415e-05
S344T	S	344	T	missense	10.0659	0.909111	2.68716	0.79598	8.52042e-36
A345D	A	345	D	missense	15.9548	0.845277	4.25704	1.34886	4.97125e-27
A345G	A	345	G	missense	12.342	0.934107	3.29306	1.06918	1.54571e-26
A345S	A	345	S	missense	10.9863	0.9109	2.93135	1.13061	2.24992e-70
A345T	A	345	T	missense	11.7682	0.92281	3.13997	1.1606	2.21145e-34
A345V	A	345	V	missense	11.5245	0.855112	3.07495	0.35174	0.000399734
M347R	M	347	R	missense	8.938	0.975577	2.38507	0.757207	2.19575e-19
M347I	M	347	I	missense	13.4233	0.908187	3.58196	0.764565	9.36973e-27
M347L	M	347	L	missense	10.0146	0.949679	2.67236	0.570575	2.60641e-23
M347K	M	347	K	missense	8.64842	0.964178	2.3078	0.809284	1.68115e-39
M347T	M	347	T	missense	12.1133	0.907141	3.23238	1.16091	2.83585e-42
M347V	M	347	V	missense	11.8538	0.926876	3.16314	0.899176	8.69389e-55
A348D	A	348	D	missense	8.07137	0.929792	2.15185	-0.554446	1.16563e-06
A348P	A	348	P	missense	9.81495	0.969115	2.61669	0.833182	8.2203e-17
A348S	A	348	S	missense	9.62332	0.945701	2.5656	0.462148	1.17895e-10
A348T	A	348	T	missense	10.1408	0.938993	2.70356	0.498202	1.6951e-05
A348V	A	348	V	missense	10.4516	0.934847	2.78643	0.703021	2.11621e-26
P349H	P	349	H	missense	11.3705	0.925375	3.03467	0.733844	9.12997e-23
P349L	P	349	L	missense	27.0489	0.551715	7.21904	1.86649	3.32154e-110
P349S	P	349	S	missense	10.0623	0.97368	2.68551	0.320447	1.86709e-08
P349T	P	349	T	missense	12.5384	0.887279	3.34636	0.76528	3.11371e-13
E350D	E	350	D	missense	8.63658	0.974456	2.30344	0.3488	2.2424e-06
E350G	E	350	G	missense	4.78779	0.964232	1.27694	-0.608245	2.29367e-62
E350K	E	350	K	missense	17.8549	0.593101	4.76204	2.41277	0
E350V	E	350	V	missense	16.2334	0.772569	4.32958	1.27926	5.73955e-124
E351V	E	351	V	missense	13.3729	0.755918	3.56395	1.43006	2.26141e-87
I352F	I	352	F	missense	11.4263	0.929821	3.04242	0.911611	6.28725e-97
I352T	I	352	T	missense	7.49187	0.960429	1.99482	-0.254835	2.37056e-05
I352V	I	352	V	missense	6.01476	0.982594	1.60152	-0.347244	1.49292e-15
I353V	I	353	V	missense	9.38296	0.956349	2.49879	0.793984	2.83192e-40
M354I	M	354	I	missense	21.5669	0.425379	5.75757	3.13025	6.95976e-174
M354L	M	354	L	missense	12.3933	0.853035	3.30854	1.52329	7.39744e-94
M354V	M	354	V	missense	5.97454	0.98495	1.59498	0.285946	0.000102144
R356K	R	356	K	missense	6.01412	0.98734	1.60323	-0.322332	2.31823e-06
L359I	L	359	I	missense	12.3077	0.919723	3.28491	0.841533	2.17016e-26
L359F	L	359	F	missense	20.1745	0.614928	5.38457	0.672515	3.95333e-35
V361A	V	361	A	missense	11.8834	0.864184	3.17037	0.228495	6.73768e-08
V361M	V	361	M	missense	10.5249	0.977574	2.80796	-0.185385	0.0148043
V362I	V	362	I	missense	4.54779	0.964776	1.21229	-0.477384	7.30972e-12
R363Q	R	363	Q	missense	16.7066	0.730914	4.4625	1.10081	5.73602e-67
R363L	R	363	L	missense	18.5533	0.507152	4.95578	2.01266	1.05795e-293
R363W	R	363	W	missense	8.77732	0.925459	2.34451	-0.183513	1.27462e-06
P366H	P	366	H	missense	16.9344	0.676888	4.5218	0.563809	2.26295e-15
P366S	P	366	S	missense	14.349	0.736804	3.83145	1.03869	7.56485e-108
P366T	P	366	T	missense	13.2931	0.814275	3.5495	0.246929	0.000642998
T367S	T	367	S	missense	16.4372	0.700162	4.39165	1.57437	1.36607e-186
G368E	G	368	E	missense	11.9128	0.942911	3.17849	0.439396	8.36172e-15
T369A	T	369	A	missense	18.8181	0.642152	5.03435	2.26305	5.08057e-229
T369I	T	369	I	missense	11.2864	0.900978	3.01942	0.425098	2.95497e-21
T369S	T	369	S	missense	16.2662	0.743893	4.35165	0.953762	1.23631e-55
V370I	V	370	I	missense	11.4034	0.898943	3.04227	1.68369	2.64771e-176
F372I	F	372	I	missense	14.8476	0.22475	3.98676	3.67176	0
F372L	F	372	L	missense	13.6738	0.372104	3.67157	3.29252	0
F372V	F	372	V	missense	22.8029	0.134951	6.12285	4.33694	0
M373I	M	373	I	missense	10.0672	0.902481	2.68783	1.47079	9.54851e-135
M373L	M	373	L	missense	10.9061	0.954078	2.9118	1.03101	8.3492e-88
M373T	M	373	T	missense	12.3842	0.809558	3.30642	1.12535	6.13534e-83
M373V	M	373	V	missense	12.4131	0.872798	3.31415	1.8081	7.47283e-246
Q375H	Q	375	H	missense	17.1464	0.786577	4.57388	1.29996	6.10592e-92
V376L	V	376	L	missense	10.548	0.909234	2.8128	0.351522	2.1156e-06
V376M	V	376	M	missense	6.96149	0.97318	1.85639	-0.218842	0.00119621
M377L	M	377	L	missense	3.83335	0.951536	1.01765	-1.38448	4.93523e-109
M377T	M	377	T	missense	3.36526	0.910997	0.893384	-1.36205	3.38939e-23
E378D	E	378	D	missense	18.3049	0.281841	4.88573	3.45345	7.75666e-236
